# EC-isHCR: a rapid method for *in situ* hybridization chain reaction in diverse animal samples

**DOI:** 10.64898/2025.12.27.696653

**Authors:** Yasuhiro Kozono, Kyohei Mikami, Shunta Yorimoto, Taisei Hayashi, Hibiki Okamura, Qingyin Qian, Ryo Hoshino, Takumi Kamiyama, Yuya Sanaki, Miho Asaoka, Sonoko Ohsawa, Shota Azuma, Yuka W. Iwasaki, Makoto Hayashi, Yu Hayashi, Shuji Shigenobu, Ryusuke Niwa, Satoru Kobayashi

## Abstract

The *in situ* hybridization chain reaction (isHCR) visualizes RNA across multiple spatial scales, from organs to subcellular structures, in diverse samples. We previously proposed a rapid protocol, EC-isHCR, for *Drosophila* embryos and ovaries. Whether EC-isHCR retains the features of conventional isHCR, including wide-spatial-scale analyses in various samples, however, has remained unclear. Here, we show that EC-isHCR enables robust RNA detection in a broad range of samples, such as whole-mount fruit fly, parasitoid wasp, and aphid preparations; paraffin sections of trout; frozen mouse sections; and human cultured cells. Moreover, EC-isHCR enabled detection of subcellular RNA localization. EC-isHCR also visualized co-localization of RNA with phase-separated condensates in fruit fly embryos and detected the protrusion-enriched mRNA in HeLa cells. To broaden the applicability of EC-isHCR, we developed an automated probe design tool (https://github.com/ShuntaYorimoto/hcrkit). By combining this tool with EC-isHCR, we provide a fast and versatile framework to visualize mRNAs. This framework will help reduce the barrier to using fast isHCR and thereby facilitate research across diverse areas of the life sciences.

**Graphical abstract:** 

**Highlights:**

- EC-isHCR enables rapid acquisition of high-contrast images.
- EC-isHCR preserves features of conventional isHCR, including versatile sample compatibility and high-resolution imaging.
- An automated probe design tool was developed for EC-isHCR.
- EC-isHCR/probe tool framework will help reduce the barrier to using fast isHCR.
