## Supplementary material for "EC-isHCR: a rapid method for *in situ* hybridization chain reaction in diverse animal samples": Table S1

### Sheet: Sheet2
Suplementary Table S1	Split-initiator probes
Species	mRNA name	Probe sequence (P1) (5´-3´)†	Probe sequence (P2) (5´-3´)†	corresponding haripin DNA
Acyrthosiphon pisum	BCR1	GGTACGCGAaaAAGAATGGGCCTCCGTAAGCATATT	CAAACCCTGTCACAAAGATATTTCGaaAGGTAGGTGTAA	A161
Acyrthosiphon pisum	BCR1	GGTACGCGAaaGCAATGAGGAAACCACAGTCCTTTC	CAATACAACTGAAGCTTTCCCGGTGaaAGGTAGGTGTAA	A161
Acyrthosiphon pisum	vasa1	CGGTCAGGTaaCATCATCCCAACCACCGTCAGACAT	GGCCTCTCTGATTCGAAGAACCAGAaaGGCTAGTATGGA	S73
Acyrthosiphon pisum	vasa1	CGGTCAGGTaaTCCTCCACGATTTCCACCACGGCCA	ATTATTGTAGTTACCTCTGCCACGAaaGGCTAGTATGGA	S73
Acyrthosiphon pisum	vasa1	CGGTCAGGTaaGAAGCTGAGTCGAAGTCGTCATTGT	CCTCCATTTCCCCAACTATCACCTTaaGGCTAGTATGGA	S73
Acyrthosiphon pisum	vasa1	CGGTCAGGTaaATTAGTGCCCCATTCACTAGAACCA	GGATCCACCATCGCGATCTCCATCAaaGGCTAGTATGGA	S73
Acyrthosiphon pisum	vasa1	CGGTCAGGTaaTCTTCCTCTTCCACCCCGACCACCA	CATATTTCGGCCTCCACCTCTGCCTaaGGCTAGTATGGA	S73
Acyrthosiphon pisum	vasa1	CGGTCAGGTaaAGTGCCACCATAGAGAATTGATTGT	TAGTGTCCCTCTTTGATGTCCTGTTaaGGCTAGTATGGA	S73
Acyrthosiphon pisum	vasa1	CGGTCAGGTaaAAGCGTCCAGGTGTTGCTACTAATA	ACGTATCCTCGACCCACAAAATCATaaGGCTAGTATGGA	S73
Acyrthosiphon pisum	vasa1	CGGTCAGGTaaATTAACATCGACCATTGTTTCGTGG	GGCAGAAAATAGGAGTGTTTGTCTGaaGGCTAGTATGGA	S73
Acyrthosiphon pisum	vasa1	CGGTCAGGTaaGGCCTATTCGATGCACATACTCATC	TACCAGAATTACCCAGTCTTCCCGTaaGGCTAGTATGGA	S73
Acyrthosiphon pisum	vasa1	CGGTCAGGTaaCATGCATTGCTACTTCCACCATAGG	GCTTGCGTAGTCACTCTAACATCACaaGGCTAGTATGGA	S73
Asobara japonica	IDDF-1	GGGTGGTCGaaGGTCAAATCTGTCAATTTACGCGCG	TGGCTTCCATGAGTTAGCAGCCACTaaTCGAAGTCGTAT	S23
Asobara japonica	IDDF-1	GGGTGGTCGaaCACTCTGCAGTTGGTCATCCAAGTC	TGAGTATTCGCTGGCTGAACGCTTCaaTCGAAGTCGTAT	S23
Asobara japonica	IDDF-1	GGGTGGTCGaaCCAACATCAGGATTACCACGATAGG	TCATGCACTCCATTCTCACCATCCAaaTCGAAGTCGTAT	S23
Asobara japonica	IDDF-1	GGGTGGTCGaaATGCTCACTTGTTGCGAAGCGGATG	TGTCAATCCAACGGCATTGATGGGGaaTCGAAGTCGTAT	S23
Asobara japonica	IDDF-1	GGGTGGTCGaaTTTCGTGAGCGGCAGACAGCTGTTT	CCCTCAATCTGTCATTCGTAGGAAGaaTCGAAGTCGTAT	S23
Drosophila melanogaster	vasa	CCTCCACGTaaCCTTTCGACATCTTCGACGATATTA	CTCGGGAGGAATATAAAACTCTCGCaaTCCATCTAAGCT	S45
Drosophila melanogaster	vasa	CCTCCACGTaaAATATCTCAATTGCATCGTTGGACG	TGAATCCCGGAAGCTATGCCACTGCaaTCCATCTAAGCT	S45
Drosophila melanogaster	vasa	CCTCCACGTaaCACCTTAACCGGTATGTTGTTGTAT	TATAGGTTGTGGAACATCGCTGCCGaaTCCATCTAAGCT	S45
Drosophila melanogaster	vasa	CCTCCACGTaaGAACACTTTTGAATTGGTGTCGGTA	TCTCGACCAGAGGATATTACTGGTAaaTCCATCTAAGCT	S45
Drosophila melanogaster	vasa	CCTCCACGTaaAGAACCCGTCTGGGCACACGCCATT	GGGCAACAAAAAAGCTGCCGTTTTTaaTCCATCTAAGCT	S45
Drosophila melanogaster	vasa	CCTCCACGTaaGGATCCTCCAACAACTTGCTCAAAA	TGGGGTCTTCCAAGCTCCAGTTCATaaTCCATCTAAGCT	S45
Drosophila melanogaster	vasa	CCTCCACGTaaCCCTTGTTGGGGATACAATCACTAC	CCTCGTTAAAGATCTGAATTGCCAGaaTCCATCTAAGCT	S45
Drosophila melanogaster	vasa	CCTCCACGTaaAGATATGACTCGAAAGCAAACTTCC	GTGCCTCCGTAAACAATACCGATCTaaTCCATCTAAGCT	S45
Drosophila melanogaster	vasa	CCTCCACGTaaAATGCACTCGTTTTGATGTCTGAAC	GGCGATCACTACATGGCAGCCTCTGaaTCCATCTAAGCT	S45
Drosophila melanogaster	vasa	CCTCCACGTaaACGAAATCCAGAAGTCGTCCCGGAG	TCTTCAAACGTGATAAAGGTCCGATaaTCCATCTAAGCT	S45
Drosophila melanogaster	tj	GGTACGCGAaaGTTTATGGTGGGATCTTCCATTTTC	CAGATCAAACTCCTGAACGTACGTGaaAGGTAGGTGTAA	A161
Drosophila melanogaster	tj	GGTACGCGAaaGTGGACTGTGATCCTCGCGCTTCAC	TCGTCCATTTAACCGCCACCGGCTGaaAGGTAGGTGTAA	A161
Drosophila melanogaster	tj	GGTACGCGAaaTTGATGTGCGGCGATGGCGAGACCT	TGGTGATGGCCGGAGAAGGACCTCAaaAGGTAGGTGTAA	A161
Drosophila melanogaster	tj	GGTACGCGAaaTCGCATAGTGGTGTGCGTAAGTCTG	ATACGGATACGGAGCTGCCCGGTGTaaAGGTAGGTGTAA	A161
Drosophila melanogaster	tj	GGTACGCGAaaATGGCTCAGTCCGGCACTCACCGAT	TATCGAGTTGGTCAGCCACATCATGaaAGGTAGGTGTAA	A161
Drosophila melanogaster	tj	GGTACGCGAaaTGCAGCATCACCTGGTGGGGATGAC	TGATGGTGGTGCGGATACTTGCTCTaaAGGTAGGTGTAA	A161
Drosophila melanogaster	tj	GGTACGCGAaaTGTTCGAGGATCTGGTCGAGCTGGC	CACCCGAACAGGTTCTGGGCGACATaaAGGTAGGTGTAA	A161
Drosophila melanogaster	tj	GGTACGCGAaaAATCCTCCAGCGTGGCATTACTGTA	ACGTGGTCAGCATGTCGTCATTGAGaaAGGTAGGTGTAA	A161
Drosophila melanogaster	tj	GGTACGCGAaaCAACCATGGAGCCGCTTGTTCAGCT	TTCAGACGCACTACCTCCTCCCGTGaaAGGTAGGTGTAA	A161
Drosophila melanogaster	tj	GGTACGCGAaaCGATTCTTCAGGGTGCGTCGCTTCT	TTGGACCGGCAGTTCTGGGCATAGCaaAGGTAGGTGTAA	A161
Drosophila melanogaster	SP	CCTCCACGTaaACCAAGCCGAGTACGCAAACGAGAA	CTATTCCACGGCCATTCCCAGGCCTaaTCCATCTAAGCT	S45
Drosophila melanogaster	SP	CCTCCACGTaaCTTGGAATTGGAAACTTTGTAGGCT	CGGCACCACTTATCACGAGGATTGGaaTCCATCTAAGCT	S45
Drosophila melanogaster	Tk	GGTACGCGAaaGCATCCCAATGAAGCTGGACGTGGG	TGTCGTGCTCCTCGTCCTTCTTGCCaaAGGTAGGTGTAA	A161
Drosophila melanogaster	Tk	GGTACGCGAaaAACAAAGGCCAGCGGTGCCTTCTTC	TGGGATGAATTTCTTGCCACGCAGGaaAGGTAGGTGTAA	A161
Drosophila melanogaster	Tk	GGTACGCGAaaGCTTTTGTTGCAGCTCCGTGGCCTC	TCCCCACAAAGGAATTGACCGGCGCaaAGGTAGGTGTAA	A161
Drosophila melanogaster	Tk	GGTACGCGAaaGCTGTTTTCCTCTCAAGTCATAGGA	ATTTGCTGTTGAAGTCGGCGAAGCGaaAGGTAGGTGTAA	A161
Drosophila melanogaster	Tk	GGTACGCGAaaGATGCACCAGAGCTTGCTCATGATC	GCTTTTCTCCCCACAGGTAGAGCCAaaAGGTAGGTGTAA	A161
Drosophila melanogaster	Tk	GGTACGCGAaaCATTCCCAGGAATCCGTTGGGCGCT	CTCGAAAAGTGCTGGCCGTTTGCCTaaAGGTAGGTGTAA	A161
Drosophila melanogaster	Tk	GGTACGCGAaaCCATCAAGATCTATCAAATCGCTCA	CTAGTTTTGTAGCTCTAAGAGGAACaaAGGTAGGTGTAA	A161
Drosophila melanogaster	Tk	GGTACGCGAaaCCTGTGTCCATCTACTTTCGCATTT	CTGTTTCCAAATCTGCTCTCCCGGTaaAGGTAGGTGTAA	A161
Drosophila melanogaster	Tk	GGTACGCGAaaGAAATAATCTCCAGCCCAGTGATTA	CCGTGTGTTTTTTGTGTGTCCGTGTaaAGGTAGGTGTAA	A161
Drosophila melanogaster	esg	GGTACGCGAaaACCAACATGTCTTCCACGGTATGCA	AGCGGGCACTTGCTGTAGTTTTTCTaaAGGTAGGTGTAA	A161
Drosophila melanogaster	esg	GGTACGCGAaaAACTGGTAATTAACTGGGCGCTTTT	GTGTTACTGTGATTTTGAGGCGCCTaaAGGTAGGTGTAA	A161
Drosophila melanogaster	esg	GGTACGCGAaaAACAATCGCTGACGTTGATCAGTTC	GATCTACATCCACACCCTCGTCCTCaaAGGTAGGTGTAA	A161
Drosophila melanogaster	esg	GGTACGCGAaaATATTTCGGGTATGTGGGCGTGGGC	GGGCGACATGTGGAAGTTGTTCCAGaaAGGTAGGTGTAA	A161
Drosophila melanogaster	esg	GGTACGCGAaaATGGTCCTGTAGAACTCGGCGGTGT	GGCAAAATCTGATGACCCTGCTGATaaAGGTAGGTGTAA	A161
Drosophila melanogaster	esg	GGTACGCGAaaAATGATGTGGTGGCGGCGACAGGGA	AAACGGAGCTTGCGCGACCATGAAGaaAGGTAGGTGTAA	A161
Drosophila melanogaster	esg	GGTACGCGAaaCACGCCGATTGGTCTATGGATGATT	TGGATAGGGCAGGAAACGGTGCTGCaaAGGTAGGTGTAA	A161
Drosophila melanogaster	esg	GGTACGCGAaaCCCAAGCTCGGATAACCGGGCATCT	TGGTGATGATGGGTATGGGTATAGCaaAGGTAGGTGTAA	A161
Drosophila melanogaster	esg	GGTACGCGAaaTCGGAATAAGCCGGCGAGATAGGCG	ATCGATCGCATGGAGTAGTAGGAATaaAGGTAGGTGTAA	A161
Drosophila melanogaster	esg	GGTACGCGAaaGGCTAGTGTTTAGATTCAAGTTCAG	TTTTGGCTGCTGCTTGCTCTCCCGGaaAGGTAGGTGTAA	A161
Drosophila melanogaster	nanos	CCTCCACGTaaAGAATGTTGAGCCCTCCTCTGGCGT	GTATCCAAATACATGTCCTGCAGGCaaTCCATCTAAGCT	S45
Drosophila melanogaster	nanos	CCTCCACGTaaTGTCGGCCAGAAAAGGGAAGTGCGT	TAAGGAGCGAATTGGCGGTGGCTGCaaTCCATCTAAGCT	S45
Drosophila melanogaster	nanos	CCTCCACGTaaAGCAAGTGGTAGTGGTACTGTCGCT	ATGGCCAGTTGCTGCTGCTGCTGGAaaTCCATCTAAGCT	S45
Drosophila melanogaster	nanos	CCTCCACGTaaTTGCTGGTGACTCGCACTAGCCGCT	TTTCAAGGATCGCGCAATCTCGTCCaaTCCATCTAAGCT	S45
Drosophila melanogaster	nanos	CCTCCACGTaaATTTTCTGCTGCGCCCGTCGTCACC	CATCACATCCTGCATCGAGCCAGCCaaTCCATCTAAGCT	S45
Drosophila melanogaster	nanos	CCTCCACGTaaATTTGCACCTGTGGCGGAGCACTCC	TGTTGCTGATGCTGCTGCTGCGGTGaaTCCATCTAAGCT	S45
Drosophila melanogaster	nanos	CCTCCACGTaaATTGGTCTGCAGCTGGGCAGGATTG	GAGTGGAATGGGCATTAAGTTGCCGaaTCCATCTAAGCT	S45
Drosophila melanogaster	nanos	CCTCCACGTaaGGAGCGGCTGGTATATACGACATGT	GTTTGGGCCTGCAAACCCATTGTATaaTCCATCTAAGCT	S45
Drosophila melanogaster	nanos	CCTCCACGTaaACGCCGAGATTGGTGGACACAGTGG	TGCACGGGCAATCCCAGACCCATTCaaTCCATCTAAGCT	S45
Drosophila melanogaster	nanos	CCTCCACGTaaAACGCTTGTACACCTTGTTGTTGTT	GGCTGATCTCTTTGGCCTTGCTGTTaaTCCATCTAAGCT	S45
Drosophila melanogaster	Hsp83	GGTACGCGAaaCAAAGGTCTCTGCTTCTTCTGGCAT	TCAGCTGAGCAATCTCAGCCTGGAAaaAGGTAGGTGTAA	A161
Drosophila melanogaster	Hsp83	GGTACGCGAaaTTGCTGGGGTCAGTAAGGGACTCAT	ATGTACAGCTCCTTGCCAGAGTCCAaaAGGTAGGTGTAA	A161
Drosophila melanogaster	Hsp83	GGTACGCGAaaAATGATGGTCAGAGTACCAGCCGTC	GGACTTGGTCATACCGATACCGGTAaaAGGTAGGTGTAA	A161
Drosophila melanogaster	Hsp83	GGTACGCGAaaATCATGGAAATGTCGGCACCAGCCT	GAGTAGAAACCCACACCGAACTGACaaAGGTAGGTGTAA	A161
Drosophila melanogaster	Hsp83	GGTACGCGAaaTCCTCCTTGATGTACAGCACGATCT	TTGCTCTCCTCCAGATAGTCGGTCTaaAGGTAGGTGTAA	A161
Drosophila melanogaster	Hsp83	GGTACGCGAaaTAGCCAATGAACTGGGAGTGCTTGT	TCCTTCTCTACGAGCAGCTTGATGGaaAGGTAGGTGTAA	A161
Drosophila melanogaster	Hsp83	GGTACGCGAaaCTTCTCATCATCAGCCTCATCGTCG	CATCTCCTTCTTCTCATCACCTTCCaaAGGTAGGTGTAA	A161
Drosophila melanogaster	Hsp83	GGTACGCGAaaGATGGTCTTCTTCTTCTTGGCATCC	CTCCTCATCCTCAGTGTACTTCTCCaaAGGTAGGTGTAA	A161
Drosophila melanogaster	Hsp83	GGTACGCGAaaCAGTCGTTGGTCAGGGATTTGTAGA	AAGTGCTTGACGGCCAGATGATCCTaaAGGTAGGTGTAA	A161
Drosophila melanogaster	Hsp83	GGTACGCGAaaTCTGGTTCTCGAAGAGATCGAAGGG	CGTACAGCTTGATGTTGTTGCGCTTaaAGGTAGGTGTAA	A161
Drosophila sechellia	SP	CCTCCACGTaaCGAGAACCAAGAATACAGATAGAGT	AGGACTGGACTAAACCGAGTAGGCAaaTCCATCTAAGCT	S45
Drosophila sechellia	SP	CCTCCACGTaaAGGCTGCCTATTCCACGGCCATTCC	ATTGGGGCTTGGAATTGGATACCTCaaTCCATCTAAGCT	S45
Drosophila sechellia	SP	CCTCCACGTaaAAATTAAGACGGCACCACTTGTCAC	TAACATCTTCCACCCCAGGCGGGACaaTCCATCTAAGCT	S45
Homo sapiens	KIF1C	GGTACGCGAaaATAGCTCCAGACACTCCTGCCCTCC	ACTGCCACTTTCACCGAGGCACCAGaaAGGTAGGTGTAA	A161
Homo sapiens	KIF1C	GGTACGCGAaaTCTCACGGGCGTTAAAGGGCCGAAC	TGACCACACACTTGGCATCCTGGCTaaAGGTAGGTGTAA	A161
Homo sapiens	KIF1C	GGTACGCGAaaATGGAGGTGGTGTTGCCCTGCATGC	GCATCCTTGCTCTGTTTAGGATTGAaaAGGTAGGTGTAA	A161
Homo sapiens	KIF1C	GGTACGCGAaaAGTGTGTGACCAGTAGGAGTAGTCA	AGATGCAAACTGGGGGTCCTCCGTCaaAGGTAGGTGTAA	A161
Homo sapiens	KIF1C	GGTACGCGAaaATCTGCAAGGGCCGAGATCACTTTC	ATCCGACTTTCGCTTCTTTGATTGCaaAGGTAGGTGTAA	A161
Homo sapiens	KIF1C	GGTACGCGAaaGCACAGAGTCCCTGTAGGGGATAAA	CCAAATTTTCCTTGAGCAGCCAGGTaaAGGTAGGTGTAA	A161
Homo sapiens	KIF1C	GGTACGCGAaaATCATGGCTGTGCGTGAGTTCCCCC	TTGATGTCAGCAGGGCTCAGGGCTGaaAGGTAGGTGTAA	A161
Homo sapiens	KIF1C	GGTACGCGAaaGAGGGTGCTGAGAGTCTCCTCGTAA	GATTTGCTTGGTGCGGTCAGCATACaaAGGTAGGTGTAA	A161
Homo sapiens	KIF1C	GGTACGCGAaaATCTTTGATGTGGTAGAGCAGACAC	ATCTACTTGGCCGACCCTGGTGACGaaAGGTAGGTGTAA	A161
Homo sapiens	KIF1C	GGTACGCGAaaACTGTCCGGTCAGCTTGATGTCCAT	GGAACAGACAGTGTTGCTCCCGAATaaAGGTAGGTGTAA	A161
Homo sapiens	KIF1C	GGTACGCGAaaTTCCCTGACTTCAGCACCAGCGGCT	ACGTGGTTCTTGCCCATCACAATCCaaAGGTAGGTGTAA	A161
Homo sapiens	KIF1C	GGTACGCGAaaAAGTTCCAGTCGACTGGCTCAGAGG	TGCTGCTCCAGCAGTTCCTTCTGGGaaAGGTAGGTGTAA	A161
Homo sapiens	KIF1C	GGTACGCGAaaTTGCAGTCGTGAGGGGGCACAAAGC	GGGTTGCTCTTGAAGGGGAAGCGTAaaAGGTAGGTGTAA	A161
Homo sapiens	KIF1C	GGTACGCGAaaTGCTGGGGTTCAGGCTGTGCAGAAC	TAAGAGTTGTGCTTTTTGGGCTGGAaaAGGTAGGTGTAA	A161
Homo sapiens	KIF1C	GGTACGCGAaaTGGGGGAGTAGTGTATGGGGGGTAG	AGGGGCAGAACGCTGCCGTCTCATTaaAGGTAGGTGTAA	A161
Homo sapiens	KIF1C	GGTACGCGAaaGCGTCTTCCCTTCTCCTAGCAAGGG	AGCACTTCTGGGGAAGCAGCGTCTCaaAGGTAGGTGTAA	A161
Homo sapiens	KIF1C	GGTACGCGAaaATTAAAGGGCCCACATCCTCATGGG	CCACAAGCTCCCTGTTTGCTATCCTaaAGGTAGGTGTAA	A161
Homo sapiens	KIF1C	GGTACGCGAaaTCCATGAAAACCCAAAACAAACAGG	GTGCCATTGCCTTATATAACCTACAaaAGGTAGGTGTAA	A161
Homo sapiens	KIF1C	GGTACGCGAaaGAGCACACATACAATACTTCACTGA	TATCCAGATCTGGGTGGTGCCTGCAaaAGGTAGGTGTAA	A161
Homo sapiens	KIF1C	GGTACGCGAaaCAGGAAGACAAGATGGAAACATTCT	TGAAGGAAGAGACAGGAGGGTGAAGaaAGGTAGGTGTAA	A161
Mus musculus	Gad1	GGTACGCGAaaAGGTTGCAGGCGAAGGAGTGGAAGA	TATTAGGATCCGCTCCCGCGTTCGAaaAGGTAGGTGTAA	A161
Mus musculus	Gad1	GGTACGCGAaaATACGTTGTAGGGCGCAGGTTGGTA	TCCATGGGCTACGCCACACCAAGTAaaAGGTAGGTGTAA	A161
Mus musculus	Gad1	GGTACGCGAaaAAGGCGCTCACAAGACGACTCTTCT	AGGTTCTTGGAGGACTGCCTCTCCCaaAGGTAGGTGTAA	A161
Mus musculus	Gad1	GGTACGCGAaaGGGCACCCTGGTCACTGTTTTCACA	AGAAGTCGGTCTCTGTGCGCCGGAAaaAGGTAGGTGTAA	A161
Mus musculus	Gad1	GGTACGCGAaaAAGCAGATCTTGAGCAAACAGGTTG	AGTTTGCTCCTCCCCGTTCTTAGCTaaAGGTAGGTGTAA	A161
Mus musculus	Gad1	GGTACGCGAaaTCTACCACTTCCAGCAAGAACTGCG	GTCTTGCGGACATAGTTGAGGAGTAaaAGGTAGGTGTAA	A161
Mus musculus	Gad1	GGTACGCGAaaAAATCCAGAACCTTGGTGGAGCGAT	CCTTCCAGCAACTGGTGTGGGTGGTaaAGGTAGGTGTAA	A161
Mus musculus	Gad1	GGTACGCGAaaTCAGACAGCTCCAAATTAAAGCCTT	AGGATCTGCTCCAGAGACTCGGGGTaaAGGTAGGTGTAA	A161
Mus musculus	Gad1	GGTACGCGAaaTACTTCAGGGTGTCTCTACAGTCAA	AATCGAGGGTGACCTGTGCGAACCCaaAGGTAGGTGTAA	A161
Mus musculus	Gad1	GGTACGCGAaaATATCCAAACCAGTAGAGAGCTGGT	GTCAGCCATTCACCAGCTAAACCAAaaAGGTAGGTGTAA	A161
Mus musculus	Penk	GCTCGACGTaaATTCCGCCTGCACTGTAGCCAGGAG	AGCTGCATTTAGCGCAGTCCTGGCTaaTCCTTTGCAACA	S41
Mus musculus	Penk	GCTCGACGTaaAAATTGATGTCGCCTGGGCGAACCA	CCTTCACATTCCAGTGTGCACGCCAaaTCCTTTGCAACA	S41
Mus musculus	Penk	GCTCGACGTaaCCCAGATTTTGAAAGAAGGCAGCTG	ACACCTGCAGGAGATCCTTGCAGGTaaTCCTTTGCAACA	S41
Mus musculus	Penk	GCTCGACGTaaTCTTGGCTAGCAAGTGGCTCTCATC	CGTACCGTTTCATGAAGCCTCCGTAaaTCCTTTGCAACA	S41
Mus musculus	Penk	GCTCGACGTaaATATAGCTCGTCCATCTTCTTCATG	GTTCGCTTCTTCTTCTGGCTCCATGaaTCCTTTGCAACA	S41
Mus musculus	Penk	GCTCGACGTaaATACCTCTTGGCAAGGATCTCTCCT	ATCTGCATCCTTCTTCATGAAGCCGaaTCCTTTGCAACA	S41
Mus musculus	Penk	GCTCGACGTaaGAGGAGTTGGCCAAGGTGTCTCCCT	GTTCCCAGTAGCTCTTTCAGCAGATaaTCCTTTGCAACA	S41
Mus musculus	Penk	GCTCGACGTaaGGCTGTCTTTCGCACGGTTGTCTCC	CGTCATTGTTGGTGCTCTCTTGTTGaaTCCTTTGCAACA	S41
Mus musculus	Penk	GCTCGACGTaaAAGCCCCCATACCTCTTGCTCATGT	TGGGGGCTTCTTTTGAGGCTTCTCAaaTCCTTTGCAACA	S41
Mus musculus	Penk	GCTCGACGTaaTCTGGTAGTCCATCCACCACTCGGG	AGCGCTTCAGGAAGCCCCCATACCTaaTCCTTTGCAACA	S41
Mus musculus	Penk	GCTCGACGTaaCTTCATCGGAGGGCAGAGACTCAGC	GAACTTCTTTCGAGTAATTTTCGCCaaTCCTTTGCAACA	S41
Mus musculus	Penk	GCTCGACGTaaATAAAGCCCCCGTATCTTTTCTCTA	ACTGCTGGAAAAGGGCTTCAGAACCaaTCCTTTGCAACA	S41
Mus musculus	Penk	GCTCGACGTaaCTCATGGGGGATGGAGCAGGCTAGT	CAAGAAACATCATTGACAAGGCAGTaaTCCTTTGCAACA	S41
Mus musculus	Penk	GCTCGACGTaaAACTGTACAGCACAAAGCAGCATGT	CAGTGTAGTTATCTAGACCACGGGGaaTCCTTTGCAACA	S41
Oncorhynchus mykiss	vasa	GCTCGACGTaaCTTGTGGTAACCTCATCCCAGTTGT	GTCCACGAGCTCAATCCACTTTCATaaTCCTTTGCAACA	S41
Oncorhynchus mykiss	vasa	GCTCGACGTaaCAAAACTGGAACTTTGGCCACCACT	AGGAGCTGACTTTATCAGTCGGTCTaaTCCTTTGCAACA	S41
Oncorhynchus mykiss	vasa	GCTCGACGTaaAACTCTTGAAGTCTCCACCACCTCC	TCCCATTCTCACCAGCTCCTGAAGAaaTCCTTTGCAACA	S41
Oncorhynchus mykiss	vasa	GCTCGACGTaaCTGACATCGACCAAGATGTCATCGT	ATGATTGCCTTTGGCGGATTGCTGCaaTCCTTTGCAACA	S41
Oncorhynchus mykiss	vasa	GCTCGACGTaaGTTCCTGTTCAGAGATTCACACAGG	GGGCTTCTTATAGCCAGACTTACTGaaTCCTTTGCAACA	S41
Oncorhynchus mykiss	vasa	GCTCGACGTaaATCTCGCTGAACTGACTAGCTGCCA	GCCACTATAATAACCTCTGGCTCCTaaTCCTTTGCAACA	S41
Oncorhynchus mykiss	vasa	GCTCGACGTaaGGCTTCCATGTAGATCTGGTTGATC	CACACAAGTCCCATGGGCAAACTTCaaTCCTTTGCAACA	S41
Oncorhynchus mykiss	vasa	GCTCGACGTaaTGCTTATGCCACCGTAAACCACCAC	TCAGTATCTCGCGAATGGTGTGACCaaTCCTTTGCAACA	S41
Oncorhynchus mykiss	vasa	GCTCGACGTaaTTTTGGATGTCCTCGGGGTAGGTAG	TCCTTCTTCAGGAAGTCAGCAGCCAaaTCCTTTGCAACA	S41
Oncorhynchus mykiss	vasa	GCTCGACGTaaAACTTGGTCACCTGAACCACGACCT	ACCTCCAGTAGTTGGTCTCTTTTGGaaTCCTTTGCAACA	S41
Oncorhynchus mykiss	vasa	GCTCGACGTaaTGCGTTCAGACCCTGTAGTCTTCAG	GCCTCTTGGTTTCCACAAAGACCATaaTCCTTTGCAACA	S41
Oncorhynchus mykiss	vasa	GCTCGACGTaaTAACCTTCTCCCGACACAGGAACGT	CACGGTCACCGTGAATACTAGTAGTaaTCCTTTGCAACA	S41
Oncorhynchus mykiss	vasa	GCTCGACGTaaAAGAGAGCCACCCTTCCTGCTATCA	AGCTAGATGACTTGCCCCATCTCTCaaTCCTTTGCAACA	S41
Oncorhynchus mykiss	gsdf	GGTACGCGAaaTCCCAGAGAACAACCAAAGAGCACC	CTCCGAGGACTGGAGGACAAAAGATaaAGGTAGGTGTAA	A161
Oncorhynchus mykiss	gsdf	GGTACGCGAaaCATTCAACAACTCTCCATGGCACCT	GGGCTCCAATAAGGGTCTTTCTGATaaAGGTAGGTGTAA	A161
Oncorhynchus mykiss	gsdf	GGTACGCGAaaTGGGTCTTGTGAGAGATGGCAGAGA	GCCTGAGGTAAAGCCACTGCTTTGTaaAGGTAGGTGTAA	A161
Oncorhynchus mykiss	gsdf	GGTACGCGAaaGGACAGCATATCAGACCACTACTGT	TCTTTCAGGAAGATCTGTGAGGCCAaaAGGTAGGTGTAA	A161
Oncorhynchus mykiss	gsdf	GGTACGCGAaaTAGATTACCCAGTTCTCCCAGCCAA	CACTGGACGTAGGTGAAACTCTCAGaaAGGTAGGTGTAA	A161
Oncorhynchus mykiss	gsdf	GGTACGCGAaaAAGGGCACATGCTCTGTAGAAGTGG	AGGGTGCTGAACTCATCCATGTAGAaaAGGTAGGTGTAA	A161
†Lowercase letters indicate the linker sequence. The 9 nucleotides (nt) at the 5′ end of the first probe and the 12 nt at the 3′ end of the second probe were the split initiator sequences.
