## Supplementary material for "EC-isHCR: a rapid method for *in situ* hybridization chain reaction in diverse animal samples": Table S2

### Sheet: Sheet1
Suplementary Table S2	Hairpin DNAs used in each sample.
			Hairpin DNAs
species	animal name	sample name	reagent	source	identifier
Drosophila melanogaster	fruit fly	embryo	SaraFluor™488-S45, Cyanine5-A161	Nepagene	IPL-G-S45, IPL-B-C-A161
Drosophila melanogaster	fruit fly	gonad of larva	SaraFluor™488-S45, Cyanine5-A161	Nepagene	IPL-G-S45, IPL-B-C-A161
Drosophila melanogaster	fruit fly	gut	SaraFluor™488-S45, Cyanine5-A161	Nepagene	IPL-G-S45, IPL-B-C-A161
Drosophila melanogaster	fruit fly	accesory gland of male reproduvive organ	SaraFluor™488-S45	Nepagene	IPL-G-S45
Drosophila sechellia	fruit fly	accesory gland of male reproduvive organ	SaraFluor™488-S45	Nepagene	IPL-G-S45
Asobara japonica	wasp	venom gland	SaraFluor™488-S23	Nepagene	IPL-G-S23
Acyrthosiphon pisum	pea aphid	embryo	ATTO550-S73, Cyanine5-A161	Nepagene	IPL-R-S73, IPL-B-C-A161
Oncorhynchus mykiss	rainbow trout	testis	ATTO550-S41, Cyanine5-A161	Nepagene	IPL-R-S41, IPL-B-C-A161
Mus musculus	mouse	brain	Cyanine5-A161, ATTO550-S41	Nepagene	IPL-B-C-A161, IPL-R-S41
Homo sapiens	human	HeLa	Cyanine5-A161	Nepagene	IPL-B-C-A161
