## Supplementary material for "EC-isHCR: a rapid method for *in situ* hybridization chain reaction in diverse animal samples": Table S3

### Sheet: Sheet1
Suplementary Table S3	Sample conditions.
species	animal name	sample name	genotype	Source – published	stock	sampling condition
Drosophila melanogaster	fruit fly	embryo	w[*]; TI{TI}vas[mApple.HA.KI]	Hina et al., 2019	Kyoto Drosophila Stock Center; 118617	NS
Drosophila melanogaster	fruit fly	gonad of larva	y w			wandering larva (110 hr AEL)
Drosophila melanogaster	fruit fly	gut	Oregon-R			7-day-old post-eclosion & post-mating females
Drosophila melanogaster	fruit fly	gut	w; esg-GAL4, UAS-GFP, tub-GAL80ts/CyO	Onuma et al., 2023		females fixed 3 days after Gal4 activation (age not specified)
Drosophila melanogaster	fruit fly	accesory gland of male reproduvive organ	w[1118]			NS
Drosophila sechellia	fruit fly	accesory gland of male reproduvive organ	3C		KYORIN-Fly: Drosophila species stock center; k-s10	NS
Asobara japonica	wasp	venom gland	Tokyo (TK)	Furihata and Kimura, 2009		1 to 4 day post eclosion
Acyrthosiphon pisum	pea aphid	embryo	ApL			Viviparous females of 4th instar nymphs of young adults
Oncorhynchus mykiss	rainbow trout	testis	pvasa-GFP transgenic rainbow trout	Yoshizaki et al., 2000, Yano et al., 2008	reared in Oizumi station (Tokyo University of Marine Science, Yamanashi)	10-month-old male
Oncorhynchus mykiss	rainbow trout	testis	WT		reared in Oizumi station (Tokyo University of Marine Science, Yamanashi)	8-month-old male
Mus musculus	mouse	brain	C57BL/6J			7-month-old male
Homo sapiens	human	HeLa
NS: not specified
