## Supplementary material for "EC-isHCR: a rapid method for *in situ* hybridization chain reaction in diverse animal samples": Table S4

### Sheet: Sheet1
Suplementary Table S4	Buffer composition of PBS and SSC.
			PBS			20× SSC
species	animal name	sample name	buffer composition or reagent name	source	identifier	name	source	objective
Drosophila melanogaster	fruit fly	embryo	1.37 M NaCl, 27 mM KCl, 100 mM Na2HPO4 · 12H2O and 18 mM KH2PO4 (10×)			3 M NaCl and 300 mM Trisodium Citrate Dihydrate, pH 7.0
Drosophila melanogaster	fruit fly	gonad of larva	3.4 M NaCl, 67 mM KCl, 104 mM Na2HPO4 37 mM, KH2PO4 (10×)			3 M NaCl and 300 mM Trisodium Citrate Dihydrate, pH 7.0
Drosophila melanogaster	fruit fly	gut	Phosphate Buffered Saline(10×)(pH 7.4)	Nacalai Tesque	27575-31	3 M NaCl and 300 mM Trisodium Citrate Dihydrate, pH 7.0
Drosophila melanogaster	fruit fly	accessory gland of male reproduvive organ	Phosphate Buffered Saline(10×)(pH 7.4)	Nacalai Tesque	27575-31	3 M NaCl and 300 mM Trisodium Citrate Dihydrate, pH 7.0
Drosophila sechellia	fruit fly	accessory gland of male reproduvive organ	Phosphate Buffered Saline(10×)(pH 7.4)	Nacalai Tesque	27575-31	3 M NaCl and 300 mM Trisodium Citrate Dihydrate, pH 7.0
Asobara japonica	wasp	venom gland	Phosphate Buffered Saline(10×)(pH 7.4)	Nacalai Tesque	27575-31	3 M NaCl and 300 mM Trisodium Citrate Dihydrate, pH 7.0
Acyrthosiphon pisum	pea aphid	embryo	Not used			UltraPure™ SSC, 20×	ThermoFisher Scientific	15557044
Oncorhynchus mykiss	rainbow trout	testis	1.37 M NaCl, 27 mM KCl, 77 mM Na2HPO4 and 15 mM KH2PO4 (10×)			3 M NaCl and 300 mM Trisodium Citrate Dihydrate, pH 7.0
Mus musculus	mouse	brain	Dulbecco's Phosphate Buffered Saline (1×)	Nacalai Tesque	14249-24	3 M NaCl and 300 mM Trisodium Citrate Dihydrate, pH 7.0
Homo sapiens	human	HeLa	1.37 M NaCl, 27 mM KCl, 100 mM Na2HPO4 · 12H2O and 18 mM KH2PO4 (10×)			3 M NaCl and 300 mM Trisodium Citrate Dihydrate, pH 7.0
