## Supplementary material for "EC-isHCR: a rapid method for *in situ* hybridization chain reaction in diverse animal samples": Table S5

### Sheet: Sheet1
Suplementary Table S5	Coditions of mounting and observation.
			moounting medium			microscope
species	animal name	sample name	reagent	source	identifier	name	source	objective	optional setting
Drosophila melanogaster	fruit fly	embryo	VECTASHIELD Antifade Mounting Medium	Vector Laboratories	H-1000	TCS-SP8	Leica Microsystems	63× water lens
Drosophila melanogaster	fruit fly	gonad of larva	VECTASHIELD Antifade Mounting Medium	Vector Laboratories	H-1000	LSM980	Carl Zeiss microscopy	63× oil lens
Drosophila melanogaster	fruit fly	gut	FluorSave Reagent	Merck	345789	LSM900	Carl Zeiss microscopy	40× water lens
Drosophila melanogaster	fruit fly	accessory gland of male reproduvive organ	FluorSave Reagent	Merck	345789	LSM900	Carl Zeiss microscopy	10× air lens, 40x water lens
Drosophila sechellia	fruit fly	accessory gland of male reproduvive organ	FluorSave Reagent	Merck	345789	LSM900	Carl Zeiss microscopy	10× air lens, 40x water lens
Acyrthosiphon pisum	pea aphid	embryo	ProLong™ Gold Antifade Mountant, VECTASHIELD Antifade Mounting Medium	Invitrogen™, Vector Laboratories	P10144, H-1000	FV1000	Olympus	20× dry lens
Asobara japonica	wasp	venom gland	FluorSave Reagent	Merck	345789	LSM900	Carl Zeiss microscopy	10× air lens
Oncorhynchus mykiss	rainbow trout	testis	0.1% Tween20 in PBS			BZ-X1000	KEYENCE	60× oil lens	optical sectioning to minimize fluorescence blurring
Mus musculus	mouse	brain	FluoromountTM	DBS Diagnostic Biosystems	K024	ZEISS Axio Scan.Z1	Carl Zeiss microscopy	10× air lens
Homo sapiens	human	HeLa	VECTASHIELD Antifade Mounting Medium with DAPI	Vector Laboratories	H-1200	TCS-SP8	Leica Microsystems	63× oil lens
